# A drug repurposing screen reveals dopamine signaling as a candidate therapeutic pathway for PIGA-CDG

**DOI:** 10.64898/2026.04.17.719256

**Authors:** Miriam C. Aziz, Jennie Wilson, Clement Y. Chow

## Abstract

PIGA-CDG is a congenital disorder of glycosylation caused by pathogenic partial loss-of-function variants in the *PIGA* gene. *PIGA* encodes an enzyme responsible for the catalytic transfer of N-acetylglucosamine to phosphatidylinositol during the first step of glycosylphosphatidylinositol anchor biosynthesis. Loss of this enzyme has a widespread phenotypic impact, but primarily results in neurological symptoms including seizures, intellectual disability, and developmental delay. Currently, treatments are limited and focus on symptom management. We developed an eye model of PIGA-CDG that has a reduced eye size. We screened a library of 98% 1,520 FDA/EMA-approved compounds to find drugs that improved the small eye phenotype. This screen revealed numerous drugs that improved eye size, including those that targeted dopamine signaling and cyclooxygenases. Using pharmacological and genetic approaches, we show that modulating dopamine signaling improves the eye size. Genetic inhibition of dopamine 2 receptor signaling and dopamine reuptake improve both the eye model and neurologically relevant PIGA-CDG phenotypes, including seizures and locomotor deficits. We also pharmacologically and genetically validate cyclooxygenase targeting drugs in the eye model. These findings reveal novel biology underlying PIGA-CDG and point towards candidate therapeutic approaches.

**AUTHOR SUMMARY:** PIGA-CDG is a rare neurodevelopmental disorder caused by pathogenic variants in the gene *PIGA*. Patients primarily display neurological symptoms, including seizures, developmental delay, and intellectual disability. Fewer than 100 patients have been identified, and treatment strategies are limited. In the context of rare diseases, *de novo* drug development is difficult due to the high cost, lengthy development times, and often too small of a patient population to conduct a clinical trial. Our lab leverages drug repurposing screening to circumvent many of the hurdles associated with *de novo* drug development. Here, we develop and screen FDA- or EMA-approved compounds on a *Drosophila* model of PIGA-CDG, uncovering novel biology underlying *PIGA*-associated pathophysiology. We use pharmacological and genetic tools to demonstrate that modifying dopamine signaling and abundance, as well as cyclooxygenase-mediated pathways, contribute to *PIGA* associated phenotypes. This work highlights promising therapeutic targets for PIGA-CDG.
