## Supplemental Table 2 for "A drug repurposing screen reveals dopamine signaling as a candidate therapeutic pathway for PIGA-CDG"

### Sheet: Primary hits
Drug	Z-score
Trehalose dihydrate	3.23
Propidium iodide	3.22
Clobutinol hydrochloride	3.18
Octoclothepin maleate salt	3.16
Tioxolone	2.74
Dienestrol	2.69
Flubendazol	2.59
Paromomycin sulfate	2.52
Phentolamine hydrochloride	2.42
Praziquantel	2.41
Methocarbamol	2.39
Furaltadone hydrochloride	2.37
(D-) Norgestrel	2.37
Calcipotriene	2.36
Niacin	2.36
Cefoxitin sodium salt	2.34
Stiripentol	2.32
Ampicillin sodium salt	2.31
Sulfamerazine	2.27
Norethindrone	2.25
Diphenylpyraline hydrochloride	2.12
Alprenolol hydrochloride	2.09
Dyclonine hydrochloride	2.07
(R) Naproxen sodium salt	2.07
Theobromine	2.06
Scopolamine hydrochloride	2.06
Penbutolol sulfate	2.01
Gallamine triethiodide	2
Hydroxychloroquine sulfate	1.98
Nilutamide	1.97
Clotrimazole	1.96
Neomycin sulfate	1.93
Ziprasidone hydrochloride monohydrate	1.92
Proglumide	1.91
Meprylcaine hydrochloride	1.9
Mesoridazine besylate	1.89
Dimenhydrinate	1.88
Trimetazidine dihydrochloride	1.87
Tetramisole hydrochloride	1.86
Quetiapine hemifumarate	1.83
Lacidipine	1.83
Piroxicam	1.82
Lisinopril	1.82
Dydrogesterone	1.82
Methacycline hydrochloride	1.82
Podophyllotoxin	1.81
Finasteride	1.8
Fenoterol hydrobromide	1.79
Alizapride hydrochloride	1.79
Nylidrin	1.79
Anisindione	1.79
Tranylcypromine hydrochloride	1.78
Zonisamide	1.77
Cinnarizine	1.76
Aceclofenac	1.73
Gabapentin	1.73
Deoxycorticosterone	1.73
Isaxonine	1.72
Sulindac	1.71
Exalamide	1.7
Carteolol hydrochloride	1.69
Levonordefrin	1.69
Sulfamethoxazole	1.68
Imidapril hydrochloride	1.68
Benzathine benzylpenicillin	1.67
Chlorhexidine	1.65
Pramoxine hydrochloride	1.64
Carbachol chloride	1.64
Bromopride	1.63
Iopromide	1.63
Primaquine diphosphate	1.62
Timonacic	1.62
Terazosin hydrochloride	1.61
Methyl benzethonium chloride	1.6
Vandetanib	1.6
Famprofazone	1.59
Bromhexine hydrochloride	1.59
Nebularine	1.58
Cefdinir	1.58
Josamycin	1.57
Dilazep dihydrochloride	1.54
Homosalate	1.54
Ethoxyquin	1.53
Toltrazuril	1.53
Fenclofenac	1.53
Cefotaxime sodium salt	1.52
Cepharanthine	1.52
Argatroban	1.51
Etoricoxib	1.51
Nepafenac	-1.5
Sulfanilamide	-1.5
Bromfenac	-1.51
D-phenylalanine	-1.52
Oxiracetam	-1.52
Proguanil hydrochloride	-1.53
Quatacaine	-1.53
Urosiol	-1.53
Alclofenac	-1.54
Felodipine	-1.54
Iobenguane sulfate	-1.54
Propylthiouracil	-1.57
Cefadroxil	-1.6
Chlormidazole	-1.6
Bunazosin hydrochloride	-1.62
Procainamide hydrochloride	-1.62
Azacytidine-5	-1.63
Bithionol	-1.63
Roxatidine acetate hydrochloride	-1.64
Cyanocobalamin	-1.66
Tiaramide Hydrochloride	-1.68
Memantine hydrochloride	-1.69
Procaterol hydrochloride	-1.71
Isosorbide mononitrate	-1.73
Clidinium bromide	-1.75
Itraconazole	-1.78
Cresopirine	-1.79
Piribedil	-1.79
Mizoribine	-1.8
Sulmazole	-1.8
Zanamivir	-1.81
Tazobactam	-1.87
Delavirdine	-1.88
Hydroflumethiazide	-1.89
Artenimol	-1.9
Aminosalicylic acid	-1.94
Budralazine	-1.94
N-Butylscopolammonium bromide	-1.96
Empagliflozin	-1.99
Benfluorex	-2.01
Gliquidone	-2.04
Hydrochlorothiazide	-2.05
Oxeladin citrate	-2.05
Carbinoxamine maleate salt	-2.1
Dinoprost trometamol	-2.16
Meclofenamic acid sodium salt monohydrate	-2.16
Metformin hydrochloride	-2.17
Chicago sky blue 6B	-2.18
D-cycloserine	-2.29
Efaroxan hydrochloride	-2.29
Flupirtine	-2.42
Riboflavine	-2.81
Zotepine	-2.97
Irsogladine maleate	-2.99
Cisapride	-3
Bethanechol chloride	-4.98

### Sheet: Tested drugs
	Drugs that rescued the PIGA model
									Key:
Category	Drug	Dose							. p < .10
		1µM	5µM	25µM	50µM				* p<0.05
NSAID/COX	Aceclofenac	ns	ns	13.5% *	ns				** p<0.01
	Etoricoxib	ns	ns	ns	ns				*** p<0.001
	Fenclofenac	15.8% ***	13.5% **	ns	n/a				Validated suppressor
	Piroxicam	ns	ns	ns	ns
	Racemic Naproxen	9.3% *	15.7% ***	11% **	n/a
	Sulindac	ns	ns	ns	ns
Dopaminergic	Alizapride hydrochloride	ns	ns	ns	ns
	Bromopride	ns	ns	ns	ns
	Levodopa	n/a	ns	19.6% **	14% *
	Mesoradazine besylate	ns	ns	8.4% .	ns
	Octoclothepin maleate salt	ns	ns	ns	9.4% **
	Quetiapine Hemifumarate	ns	ns	12.9%**	n/a
	Ziprasidone	8% .	ns	ns	n/a

### Sheet: Compound sources, vehicles
Compound name	Source	Source ID	Vehicle	Doses used
Aceclofenac	MedChemExpress	HY-B0634	DMSO (0.05%)	1μM, 5μM, 25μM, 50μM
Etoricoxib	MedChemExpress	HY-15321	DMSO	1μM, 5μM, 25μM, 50μM
Fenclofenac	MedChemExpress	HY-114806	DMSO	1μM, 5μM, 25μM
Piroxicam	MedChemExpress	HY-B0253	DMSO	1μM, 5μM, 25μM, 50μM
Racemic Naproxen	MedChemExpress	HY-15029	DMSO	1μM, 5μM, 25μM
Sulindac	MedChemExpress	HY-B0008	DMSO	1μM, 5μM, 25μM, 50μM
Alizapride Hydrochloride	MedChemExpress	HY-A0125A	Water	1μM, 5μM, 25μM, 50μM
Bromopride	MedChemExpress	HY-B1164	DMSO	1μM, 5μM, 25μM
Levodopa	Cayman Chemicals	13248	HCl (0.05mM)	5μM, 25μM, 50μM
Mesoradazine Besylate	TargetMol	T3086	DMSO	1μM, 5μM, 25μM, 50μM
Octoclothepin Maleate Salt	MedChemExpress	HY-106587A	DMSO	1μM, 5μM, 25μM, 50μM
Quetiapine Hemifumarate	MedChemExpress	HY-B0031	DMSO	1μM, 5μM, 25μM
Ziprasidone	MedChemExpress	HY-17407	DMSO	1μM, 5μM, 25μM
