## Supplemental Table 3 for "A drug repurposing screen reveals dopamine signaling as a candidate therapeutic pathway for PIGA-CDG"

### Sheet: Mutant_RNAi_percent_change
PIGA model crosses
ID	Source	Gene	% change Rep 1	% change Rep 2		% change eya composite-GAL4
9404	BDSC	Adcy1 null	-30.6% ****	-26.4% ****		-4.39% **
30867	BDSC	DAT null	16.3% ****	17.3% ****		8.8% ****			Key:
84720	BDSC	Dop2R null	16.5% ****	20.2% ****		3.9% ***			* p<0.05
92640	BDSC	Dop1R1 null	-20.4% ****	-13.5% ***		-2.4% *			** p<0.01
84719	BDSC	Dop1R2 null	-0.017	-0.0028		0.0071			*** p<0.001
6020	BDSC	Pde4 null	-22.1% ****	-22% ****		0.0035			**** p<0.0001
106-955	DGGR	ple null	-6.2% ****	-5% *		-0.27%			Validated suppressor
28934	BDSC	Pxt RNAi	7.2% **	5.7% **		3.3% ****			Validated enhancer
32382	BDSC	Pxt RNAi	0.0546141	12.0% ****		7% ***
29477	BDSC	Vmat null	-22.4% ****	-23% ****		-0.00723856
