## Supplemental Table 4 for "A drug repurposing screen reveals dopamine signaling as a candidate therapeutic pathway for PIGA-CDG"

### Sheet: Genetic
9404	BDSC	Adcy1 null
PIGA - Rep1			PIGA - Rep2				eyA-GAL4
Males			Males				Males
Canton-S	9404		Canton-S	9404			Canton-S	9404
13852	9745		12678	8413			16985	15598
13005	8707		12373	8452			16239	15431
13696	8350		10889	8997			15379	16259
13187	9573		12445	8983			16597	15463
12614	8536		13102	8784			16993	15944
13798	9211			8908			16383	15498
12983	8981			8587			15876	16353
12514	9641			9641			16975	15519
13424	10019			10172			16634	15574
12041	8210			9571			16363	15567
30867	BDSC	DAT null
PIGA - Rep1			PIGA - Rep2				eyA-GAL4
Males			Males				Males
w1118	30867		w1118	30867			w1118	30867
11324	12938		10597	13417			15569	16947
11310	12805		10892	13724			14727	16727
11413	12608		11647	12216			15198	15732
11786	13736		11569	13054			13896	16217
11021	13665		11289	12951			15619	16389
11598	13048		10707	12877			15404	16512
11337	13579		11154	13291			14606	16502
11098	13548		11718	13845			14871	16029
11262	13389		11843	13973			15409	16503
11285	12651		11278	12826			14904	15814
84720	BDSC	Dop2R null
PIGA - Rep1			PIGA - Rep2				eyA-GAL4
Males			Males				Males
w1118	84720		w1118	84720			w1118	84720
11798	13737		11561	12899			15872	16207
11518	13227		11111	13255			15343	16002
11641	13583		10913	13110			15337	16004
12679	14161		11210	13415			15822	16490
12327	14338		11930	12489			15817	16232
11460	14134		10121	13794			15741	16212
11870	12712		11241	13468			15615	16644
12275	14407		10697	13496			15985	16760
11522	13932		11942	13830			15884	16746
11537	13997		10988	13239			15667	15843
			8267	13888
			11637	13857
			10968	12188
			11230	12522
			11765	13535
92640	BDSC	Dop1R1 null
PIGA - Rep1			PIGA - Rep2				eyA-GAL4
Males			Males				Males
w1118	92640		w1118	92640			w1118	92640
12090	8342		11110	8406			15647	16045
11004	8605		11910	10269			15080	14825
11229	8379		12053	10027			15752	15259
11825	7875		11449	10420			15648	15084
11563	10285		10839	10013			16120	15504
11827	10508		12582	10208			16012	15360
11743	10936		11271	9058			15514	15059
13043	8994		11542	10328			15323	15480
12459	8608		11321	10656			15923	15089
12125	11180		10677				15384	15012
11999	8443
12632	9623
11929	10728
11675	9142
11196	10267
84719	BDSC	Dop1R2 null
PIGA - Rep1			PIGA - Rep2				eyA-GAL4
Males			Males				Males
w1118	84719		w1118	84719			w1118	84719
11899	12549		11731	12042			16036	15732
12566	11174		12388	12142			15459	15722
11168	11700		11870	12072			15526	15933
11764	11549		10666	11384			15447	15346
12490	11677		11180	11666			15368	15327
11350	12125		12230	11077			15091	16037
12639	11734		11684	11504			15580	15089
12030	11651		12570	11804			15537	15553
10947	11684		11219	11289			15724	16324
12016	11037		11633	11863			15520	15324
6020	BDSC	Pde4 null
PIGA - Rep1			PIGA - Rep2				eyA-GAL4
Males			Males				Males
Canton-S	6020		Canton-S	6020			Canton-S	6020
12865	8395		12920	9084			16165	16650
12885	9966		13069	9328			16248	16346
12762	11345		13811	9918			15698	16150
13092	9232		12713	9064			16501	16472
12535	10118		12962	10487			16566	15815
12692	10685		12558	9639			16631	15992
12893	11140		11906	10065			16598	16659
12971	10022		13182	10905			15923	16571
13446	8400		12691	11197			15785	15806
12265	10698		12956	10697			16003	16222
106-955	DGGR	ple null
PIGA - Rep1			PIGA - Rep2				eyA-GAL4
Males			Males				Males
Canton-S	106-955		Canton-S	106-955			Canton-S	106-955
12779	12281		12586	12437			16464	15944
13079	12736		12971	13281			16322	16779
13196	12318		12662	11636			17024	16226
12548	11680		13503	11935			17008	16634
12829	12459		12611	13281			16903	16883
12883	11932		12403	11634			15833	15685
12310	12116		12750	12369			15953	16642
12804	12198		13021	12460			16313	16751
13571	11444		13205	11645			16046	16126
12678	11428		13143	11725			16760	16506
28934	BDSC	Pxt RNAi
PIGA - Rep1			PIGA - Rep2				eyA-GAL4
Males			Males				Males
attP2	28934		attP2	28934			attP2	28934
11835	12398		12071	13180			14931	15369
11647	11475		11484	12702			14791	16060
12042	12546		11693	12343			15009	15706
12548	12183		11668	12221			15489	15999
11634	12995		11955	12141			15413	15960
10803	12973		12107	12549			15399	15785
11519	12825		11673	13307			15006	15868
12202			11754	11809			15643	15544
11001			12047	12139			15693	15669
11206			11604	12422			15227	15736
32382	BDSC	Pxt RNAi
PIGA - Rep1			PIGA - Rep2				eyA-GAL4
Males			Males				Males
attP2	32382		attP2	32382			attP2	32382
12514	12089		11606	13613			14569	15589
12100	13525		11815	14122			14639	16154
12777	13068		11859	12994			15035	16247
12521	13724		12155	12803			14950	16501
12617	15241		11448	14129			14822	15638
13142	13493		12394	13393			15265	16370
13090	13188		11840	12905			15518	16444
12969	12924		13029	13216			14622
13139	12878		12248	13419			15858
10593	12184		11525	13743			15563
29477	BDSC	Vmat null
PIGA - Rep1			PIGA - Rep2				eyA-GAL4
Males			Males				Males
w1118	29477		w1118	29477			w1118	29477
12233	9647		12174	8922			15543	15119
11553	8508		11452	8152			15646	16039
11700	9007		11848	9328			15518	14996
11454	8895		12146	9175			16166	15721
12424	9611		11121	10026			15288	15667
11816	8663		11518	8830			13421	14987
12771	11642		11889	8445			15222	14843
12234	8816		12256				16413	15576
13488	9046		11790				15865	14991
11799	10487		10437				15783	15805

### Sheet: Drug
Dopamine signaling
Alizapride Hydrochloride
H2O	1µM	5µM	25µM	50µM
8563	9414	7327	8601	6822
7045	8019	8693	8700	8452
8930	8578	5556	9327	8149
8106	6824	7884	7914	7955
9271	9916	6797	7887	7181
6562	7240	8393	9973	8470
8504	8220	6981	8510	8767
6940	8086	8506	9107	7689
8252	9028	9547	8480	8133
8328	9178	8445	6915	7005
8442	8040	7892	8518	6154
9494	8521	8167	8761	7099
9830	8910	10122	8962	6753
8880	8067	7286	9162	9146
7457	6326	7351	9145	8754
8527	8307	8745	8441	9247
7301	6976	7649	6327	9440
8398	7729	6971	7430	8886
8157	9507	8535	9820	5997
6145	9691	9263	7296	8174
8876	9038	7511	8321	8798
7648	6475	6702	7725	9221
7729	8265	8369	9152	7761
6300	8433	7673	8777	9257
7478	8100	9017		8106
8315	7978	7808		8214
6476		9156		7350
7887		7592		10046
6003		9501		7487
8213		8687		7808
6902				9438
				7932
Bromopride
DMSO	1µM	5µM	25µM
7578	9133	9496	9233
10004	8216	10405	9884
8484	10074	8441	7193
8505	8759	7091	7291
10006	7755	7949	9173
8610	8285	7649	6151
9373	7542	7036	9837
8906	8126	9495	9244
9062	9193	9638	9358
8859	9050	8586	8421
8019	8714	8819	7658
7191	8277	8311	8843
8939	8407	8731	9515
9067	9328	9515	9471
10043	6837	7122	10158
9446	10113	8737	8184
7852	10205	6453	10023
10254	8501	8272	10397
8693	10143	8788	8469
8947	8104	7845	6493
7381	9099	8198	8515
8494	8010	8988	10020
9356	8352	6263	5876
8679	9042	7045	7445
8641	9771	7643	8557
8897	7511	9467	8687
10475	9022	8672	9723
9169	7776	8144	9668
9016	8121		9328
7967			7800
Levodopa
HCl	5µM	25µM	50µM
7038	7632	8456	9708
6716	6838	8611	7785
8097	8762	9553	8946
7451	8850	9323	8766
7234	9278	9870	9721
7336	9535	9289	7602
9354		9502	10071
7779			9422
8438			7358
			8613
Mesoradazine Besylate
DMSO	1µM	5µM	25µM
9445	8317	8178	7677
7669	8443	8745	9944
6391	7722	8258	9683
8170	8861	8972	9979
7810	6934	9041	10635
10421	8218	9353	7684
8846	9452	9407	8890
7451	8898	7977	9356
9138	8016	8829	9136
8390	8028	8366	9295
8196	7148	9274	10845
8141	7808	6761	8077
9079	7069	7248	8564
8456	8038	7284	8065
7834	7205	8874	9185
8581	7765	9065	10159
8284	6357	7032	8656
6977	7697	10257	8810
9991	8575	8039	8622
	9740	8611	7619
	8654	9374	9933
	8897	9273	9289
		7423	9003
			9036
Octoclothepin Maleate Salt
DMSO	1µM	5µM	25µM	50µM
8090	9437	7813	7835	9250
8249	8735	7757	6341	9055
8633	7930	8822	8318	9273
7677	8123	7376	8257	7544
7479	8419	7801	8464	10148
9169	8646	6746	7828	7389
8764	8644	6826	7889	9705
9783	8397	8286	7679	8846
7306	7709	9461	9093	9536
7681	7095	9233	7601	8519
6588	8478	8932	7680	8692
6421	8235	7239	9664	9483
8814	9501	9529	9045	9259
9017	8156	9579	9601	8588
8054	10472	9693	9841	8039
8426	10254	8108	8486	9506
9551	9084	8517	9422	9224
6950	7882	7412	9289	7377
8499	9158	8946	8870	10443
7766	8826	7337	8410	9556
9417	7984	9210	9267	10346
8598	10072	8951	8789	10003
8038	7704	8770	9202	8674
10399	8752	8933	7935	8916
		8831	9469	8944
				8165
				9958
				10505
				9671
				7996
Quetiapine Hemifumarate
DMSO	1µM	5µM	25µM
6929	8489	8664	8361
6117	8952	8113	8669
7762	10015	8033	10147
7173	6496	8102	7545
7659	10102	8353	8168
9157	8988	7820	7077
5462	8378	8685	7283
8108	9725	7998	7558
9457	6742	8343	9395
7152	7336	8453	10043
8215	8970	8220	10041
8716	8695	8752	6603
8839	7723		9139
7382	9445		9431
8196	5470		10163
9407	8150		9354
6510	7966		9472
9755	9298		9386
8245	9330		7020
7676	7640		10231
7332	7251		9951
7157	7719		8403
7479			8321
5240
6880
8172
6893
9571
8646
Ziprasidone
DMSO	1µM	5µM	25µM
9844	9080	8147	8534
10220	7613	9284	6987
9453	9903	10123	7848
6420	9008	9030	7547
9816	9074	9113	9717
9155	9292	9682	10210
8299	7803	7667	7465
6871	8137	9090	9000
6101	9770	8222	9317
8919	8785	8546	9184
6120	9524	8608	8724
8945	9341	8427	8586
9374	8557	9695	9624
8526	9149	9368	9349
9052	9790	8963	9442
8927	9307	7944	8569
8072	9534	8072	9155
7152	8745	9448	8206
8836		8842	9420
6984			9652
			6582
Cyclooxygenase signaling
Aceclofenac
DMSO	1µM	5µM	25µM
7023	7710	8698	8714
5508	7546	6753	7138
7304	7188	8685	9803
9543	7989	10089	9027
8669	7698	7594	8853
9293	7212	9015	9198
8312	8006	8740	8296
8187	8518	8251	8598
6615	8054	7541	9964
8183	7593	7564	10508
7057	8192	6771	9507
		7454	8221
		7743	9858
		8878	8896
		9363	8126
		7848	8213
		9478
		8253
Etoricoxib
DMSO	1µM	5µM	25µM	50µM
7823	7011	8543	8634	9002
8521	9102	8536	7187	7610
9971	7720	7896	6134	9438
6800	8968	9400	8335	8957
8870	8230	8226	8163	8248
6549	7569	7636	8592	7448
8223	7001	7656	6523	6952
6766	7683	6558	9550	5439
8982	10225	9794	9211	9868
8808	7515	9708	7820	10116
7167	9046	9292	9097	6789
7712	6829	7538	6656	7718
9365	9078	9424	7602	6626
7658	9361	9524	9058	7069
	8268	7264		7238
Fenclofenac
DMSO	1µM	5µM	25µM
8431	8722	9576	7151
7256	9115	10122	8821
6154	9538	9298	6419
8383	7600	7641	6687
7742	8321	9057	6664
5436	9284	6884	7189
6149	9176	7517	6012
9130	7778	6184	6918
6698	6596	9631	7271
6281	9672	8944	8418
7045	9022	8041	7581
8285	8112	6963	8512
8787	8169	8651	5805
9396	10196	8708	8246
8471	8403	7523	8243
5091	10960	8109	9364
7765	9483	9280	6643
8263	8733	9815	7557
6561	9867	7728	7516
7846	8360	8243	9544
7338	8965	10598	8096
9685	8883	9439	8609
6639	9892	8115
6866	6458	9341
	7603	9616
	8933	6204
	8487	8597
	8071	7681
	7516	9024
	8461
	8507
Piroxicam
DMSO	1µM	5µM	25µM	50µM
8502	9263	8638	9566	6639
6650	8647	9708	9350	7994
8924	9035	10117	10008	6875
7945	7785	8830	6989	8900
9620	7974	8784	9608	8115
7992	6870	7534	8908	8412
5314	8173	9018	9491	8300
9191	8227	8822	7655	7508
9451	9418	7943	9507	6907
6147	8932	8603	9376
8133	7914	9781	7637
6658	9416	7539	9009
8936	8703	9904	6901
8833	8403
8036
9782
7999
Racemic naproxen
DMSO	1µM	5µM	25µM
6791	9208	7418	9446
7830	6867	8834	9011
8156	8183	8455	8649
7164	7910	8283	7770
7706	8013	8346	8101
7465	8964	8661	7590
7589	8508	9397	7530
7320	8238	8865	9572
7399	7273	8144	7515
8313	8802	9123	9473
7732	8324	9874	7518
6874	9503	9575	8254
8467	7997	8427	8344
7409		8015	8134
		10197	9395
Sulindac
DMSO	1µM	5µM	25µM	50µM
6921	8347	7984	7522	7343
7352	7781	7349	5852	6488
7042	9366	8467	7065	8883
7607	6060	5689	6119	7880
7191	7348	8623	8284	5977
7191	9519	8262	6354	6087
6757	8500	8092		7392
6952	8220	9533		6977
7693	7325	6707		8154
7388	6901	6118		6811
7711	9269			8501
7314	7352			7304
7243	6682			7847
7568	5633			6408
7851
8142
